# Endocrine therapy-specific lineage and partial epithelial-mesenchymal reprogramming defines divergent resistant cell-states in ER+ breast cancer

**DOI:** 10.64898/2026.05.11.724242

**Authors:** Sarthak Sahoo, Sejal Khanna, Swayamshree Senapati, Hemant Kumar, Jyothi S. Prabhu, Dimple Notani, Sridhar Hannenhalli, Mohit Kumar Jolly

**Affiliations:** Department of Bioengineering, Indian Institute of Science, Bangalore, Karnataka, India; Department of Biology, Indian Institute of Science Education and Research Tirupati, Tirupati, Andhra Pradesh, India; School of Basic Sciences, Indian Institute of Technology, Bhubaneswar, Odisha, India; Division of Molecular Medicine, St. John’s Research Institute, St. John’s Medical College, Bangalore, Karnataka, India; National Center for Biological Sciences, Tata Institute of Fundamental Research, Bengaluru, Karnataka, India; Cancer Data Science Laboratory, Center for Cancer Research, National Cancer Institute, National Institutes of Health, Bethesda, MD, USA

**Keywords:** endocrine therapy, therapy resistance, partial EMT, lineage plasticity, ER+ breast cancer

## Abstract

Acquired resistance to endocrine therapy remains a primary obstacle in the clinical management of estrogen receptor-positive (ER+) breast cancer. While resistance is frequently accompanied by transcriptional rewiring and lineage plasticity, how specific pharmacological modalities dictate divergent resistance trajectories remains poorly understood. Here, we integrate multi-omic profiling, spanning bulk and single-cell transcriptome, chromatin architecture (Hi-C), and the cistrome, to systematically compare the mechanisms involved in adaptive resistance to selective estrogen receptor modulators (SERMs, e.g., tamoxifen) and degraders (SERDs, e.g., fulvestrant), and the mechanism driven by constitutive ESR1 mutation, to characterize how mode of ERα perturbation influences lineage identity and epithelial–mesenchymal state. We found that tamoxifen resistant (TamR) cells occupy a distinct transcriptional state characterized by coordinated luminal erosion, partial basal lineage activation, and stabilization of a partial epithelial–mesenchymal (pEMT) program. In contrast, fulvestrant resistant (FulR) cells primarily suppress ER signaling without extensive lineage reprogramming. Finally, ESR1 mutant cells recapitulate ligand-driven ER hyperactivation with limited engagement of mesenchymal and basal gene expression programs. Chromatin profiling further revealed that SERM resistance is accompanied by higher-order genome reorganization, including A-to-B compartment switching at luminal regulators such as GATA3 and ESR1, redistribution of ERα and FOXA1 binding, and consequent activation of a pEMT program. Furthermore, we show that SERM-induced reprogramming is accompanied by a distinct mode of immune evasion where the reprogrammed cells do not engage classical T-cell exhaustion programs but instead exhibit coordinated loss of major histocompatibility complex (MHC) class I antigen presentation and establishment of a pro-tumorigenic signaling that strongly predicts adverse survival outcomes in patient cohorts. Together, these findings indicate that endocrine resistance does not converge on a single molecular endpoint but instead reflects drug-specific adaptive states defined by ER signaling context, lineage identity, and chromatin architecture. Our study establishes the basal–pEMT axis as a coordinated, epigenetically encoded module of SERM-induced plasticity and reframes endocrine resistance as a multidimensional evolutionary process shaped by therapeutic mechanisms of action.
