## Supplementary Table 2 for "Endocrine therapy-specific lineage and partial epithelial-mesenchymal reprogramming defines divergent resistant cell-states in ER+ breast cancer"

### Sheet: liana_ligand_receptor_crosstalk
# comparision of GSE195610 cell with non-malignant cells from phs002371
source	target	ligand_complex	receptor_complex	lr_means	cellphone_pvals	expr_prod	scaled_weight	lr_logfc	spec_weight	lrscore	specificity_rank	magnitude_rank	pair_key
MCF7_TamR	plasma cell	HMGB1	SDC1	2.25986	0	4.66871	2.35409	1.90619	0.0765703	0.936657	0.00980898	0.000301162	HMGB1 -> SDC1 | plasma cell
MCF7_TamR	endothelial cell	BMP7	ENG	2.20052	0	4.76428	2.6151	3.37345	0.522927	0.937256	7.02e-07	0.000370297	BMP7 -> ENG | endothelial cell
MCF7_TamR	monocyte	BMP7	ACTR2	2.09402	0	4.23603	1.89522	2.59094	0.170469	0.93371	0.00135064	0.000597019	BMP7 -> ACTR2 | monocyte
MCF7_TamR	plasma cell	FN1	CD79A	1.76893	0	2.17411	2.30468	2.03721	0.118157	0.909835	0.00480065	0.00803849	FN1 -> CD79A | plasma cell
MCF7_TamR	B cell	FN1	CD79A	1.71606	0	2.0904	2.22553	2.01766	0.113608	0.908211	0.00567894	0.00912758	FN1 -> CD79A | B cell
MCF7_TamR	endothelial cell	BMP7	ACTR2	1.70617	0	2.31244	1.46987	2.11073	0.0930587	0.912333	0.0206852	0.00918678	BMP7 -> ACTR2 | endothelial cell
MCF7_TamR	monocyte	HMGB1	TLR2	1.80185	0	1.99217	1.35465	1.37173	0.0852481	0.906186	0.0288639	0.0111469	HMGB1 -> TLR2 | monocyte
MCF7_TamR	macrophage	BMP7	ACTR2	1.612	0	1.84534	1.36659	2.21319	0.0742614	0.90288	0.0493199	0.0179624	BMP7 -> ACTR2 | macrophage
MCF7_TamR	B cell	BMP7	ACTR2	1.61199	0	1.84533	1.36658	2.15139	0.0742609	0.90288	0.0494274	0.0180035	BMP7 -> ACTR2 | B cell
MCF7_TamR	plasma cell	CXCL8	CD79A	1.56162	0	1.0355	2.17064	2.01771	0.0864914	0.874435	0.0056409	0.0768158	CXCL8 -> CD79A | plasma cell
MCF7_TamR	B cell	CXCL8	CD79A	1.50876	0	0.995629	2.09149	1.99816	0.0831613	0.872264	0.00630451	0.0839232	CXCL8 -> CD79A | B cell
MCF7_TamR	fibroblast	BMP7	ENG	1.41647	0	0.875594	1.43765	2.28073	0.0961052	0.864934	0.0182158	0.113734	BMP7 -> ENG | fibroblast
MCF7_TamR	macrophage	BMP7	ENG	1.40034	0	0.795575	1.41342	2.13525	0.0873223	0.859237	0.0257903	0.140071	BMP7 -> ENG | macrophage
MCF7_TamR	plasma cell	FN1	SDC1	1.19476	0	1.26498	2.35599	1.60193	0.155443	0.885019	0.0021821	0.141474	FN1 -> SDC1 | plasma cell
MCF7_TamR	monocyte	FN1	PLAUR	1.17921	0	1.24037	1.59208	1.38773	0.120202	0.884015	0.00680845	0.150687	FN1 -> PLAUR | monocyte
MCF7_TamR	monocyte	MDK	SORL1	1.01535	0	1.02642	1.13535	1.20272	0.0956621	0.873951	0.0185825	0.262061	MDK -> SORL1 | monocyte
MCF7_TamR	endothelial cell	BMP7	PTPRK	1.35521	0	0.571747	1.62954	2.29058	0.244875	0.838049	0.000188043	0.277063	BMP7 -> PTPRK | endothelial cell
MCF7_TamR	endothelial cell	MDK	ITGA6_ITGB1	0.99717	0	0.987068	1.46914	1.43207	0.144894	0.871782	0.00344157	0.281268	MDK -> ITGA6_ITGB1 | endothelial cell
MCF7_TamR	plasma cell	CXCL8	SDC1	0.987454	0	0.602495	2.22196	1.58243	0.113785	0.841573	0.00867117	0.29241	CXCL8 -> SDC1 | plasma cell
MCF7_TamR	monocyte	FN1	C5AR1	0.981341	0	0.92706	1.49851	1.30926	0.153789	0.868235	0.00801246	0.297155	FN1 -> C5AR1 | monocyte
MCF7_TamR	endothelial cell	MIF	TNFRSF10D	1.52899	0	0.456462	1.05288	1.32983	0.154429	0.82218	0.0170685	0.396206	MIF -> TNFRSF10D | endothelial cell
MCF7_TamR	monocyte	MDK	LRP1	0.874067	0	0.720552	1.01706	1.05076	0.0833483	0.85314	0.0401068	0.411163	MDK -> LRP1 | monocyte
MCF7_TamR	endothelial cell	FN1	ROBO4	0.867744	0	0.747195	1.67593	1.28753	0.230976	0.8554	0.00917929	0.418976	FN1 -> ROBO4 | endothelial cell
MCF7_TamR	endothelial cell	CGN	TGFBR2	0.860061	0	0.446793	1.61007	1.20592	0.294246	0.82061	0.0131842	0.431319	CGN -> TGFBR2 | endothelial cell
MCF7_TamR	endothelial cell	FN1	ITGA6	0.851766	0	0.721896	1.30769	1.18465	0.138246	0.853257	0.0181378	0.442403	FN1 -> ITGA6 | endothelial cell
MCF7_TamR	endothelial cell	SLC6A8	LIFR	0.524696	0	0.170082	1.48004	1.14578	0.452148	0.738382	0.0232385	0.487391	SLC6A8 -> LIFR | endothelial cell
MCF7_TamR	fibroblast	MDK	SDC2	0.824509	0	0.613261	1.08045	1.45618	0.113887	0.84275	0.0140854	0.487604	MDK -> SDC2 | fibroblast
MCF7_TamR	endothelial cell	BMP2	ENG	1.00496	0	0.17048	1.53565	1.3931	0.256901	0.738607	0.00458531	0.49022	BMP2 -> ENG | endothelial cell
MCF7_TamR	endothelial cell	FN1	ITGA5_ITGB1	0.811377	0	0.657945	1.23284	1.10056	0.141844	0.847354	0.0303942	0.509246	FN1 -> ITGA5_ITGB1 | endothelial cell
MCF7_TamR	monocyte	MDK	NOTCH2	0.806191	0	0.573603	0.987333	1.04865	0.0769662	0.838269	0.0447141	0.520102	MDK -> NOTCH2 | monocyte
MCF7_TamR	endothelial cell	VEGFB	FLT1_KDR	0.779532	0	0.450994	1.54034	1.05306	0.154413	0.821297	0.0397193	0.557693	VEGFB -> FLT1_KDR | endothelial cell
MCF7_TamR	endothelial cell	CXCL8	KDR	0.776212	0	0.44319	1.6463	1.43735	0.163057	0.820013	0.00329415	0.565474	CXCL8 -> KDR | endothelial cell
MCF7_TamR	endothelial cell	ALCAM	NRP1	0.755699	0	0.437544	1.15926	1.01818	0.108253	0.819065	0.048857	0.594061	ALCAM -> NRP1 | endothelial cell
MCF7_TamR	macrophage	MDK	SDC3	0.711324	0	0.368216	0.941702	1.07657	0.101332	0.805929	0.0361767	0.670693	MDK -> SDC3 | macrophage
MCF7_TamR	endothelial cell	COL4A3	CD93	0.744086	0	0.0619381	1.41862	1.17204	0.345392	0.630067	0.0198487	0.674523	COL4A3 -> CD93 | endothelial cell
MCF7_TamR	plasma cell	COL4A4	SDC1	0.825596	0	0.0852474	2.13737	1.31188	0.217454	0.666459	0.00790595	0.706997	COL4A4 -> SDC1 | plasma cell
MCF7_TamR	fibroblast	FN1	SDC2	0.679106	0	0.448511	0.919007	1.20876	0.108662	0.820892	0.042125	0.738386	FN1 -> SDC2 | fibroblast
MCF7_TamR	plasma cell	COL4A3	SDC1	0.820347	0	0.0684743	2.22607	1.32826	0.395251	0.64168	0.00162428	0.770131	COL4A3 -> SDC1 | plasma cell
MCF7_TamR	endothelial cell	COL4A4	CD93	0.749335	0	0.07711	1.32993	1.15566	0.190024	0.655217	0.021982	0.788656	COL4A4 -> CD93 | endothelial cell
MCF7_TamR	endothelial cell	LAMA5	BCAM	0.709661	0	0.271717	1.1792	1.03829	0.0757814	0.781053	0.0474981	0.803755	LAMA5 -> BCAM | endothelial cell
MCF7_TamR	endothelial cell	PDGFC	FLT1	0.753341	0	0.0729209	1.53622	1.26607	0.138981	0.648881	0.010579	0.82511	PDGFC -> FLT1 | endothelial cell
MCF7_TamR	endothelial cell	PDGFC	KDR	0.612709	0	0.0588404	1.44242	1.11653	0.138484	0.624068	0.0277919	0.907408	PDGFC -> KDR | endothelial cell
MCF7_TamR	endothelial cell	LIF	IL6ST_LIFR	0.451273	0	0.0453982	1.13083	1.02833	0.108588	0.593191	0.0456459	1	LIF -> IL6ST_LIFR | endothelial cell
MCF7_Parental	endothelial cell	GNAI2	CAV1	1.90321	0	3.39235	1.55921	1.812	0.0838811	0.926496	0.0174307	0.00239027	GNAI2 -> CAV1 | endothelial cell
MCF7_Parental	monocyte	GNAI2	C5AR1	1.77681	0	2.79005	1.69275	1.77083	0.132248	0.919557	0.00452191	0.00587204	GNAI2 -> C5AR1 | monocyte
MCF7_Parental	monocyte	GNAI2	FPR1	1.67242	0	2.29258	1.75967	1.70303	0.150153	0.911988	0.00257507	0.0120772	GNAI2 -> FPR1 | monocyte
MCF7_Parental	endothelial cell	CALM1	AQP1	1.62453	0	2.61896	1.4518	1.16931	0.0803287	0.917185	0.0378591	0.0164345	CALM1 -> AQP1 | endothelial cell
MCF7_Parental	endothelial cell	GNAI2	F2R	1.61077	0	1.99879	1.24404	1.45408	0.105021	0.906327	0.0125146	0.0182097	GNAI2 -> F2R | endothelial cell
MCF7_Parental	endothelial cell	GNAI2	EDNRB	1.59113	0	1.90521	1.56779	1.60526	0.162502	0.904271	0.00174494	0.02064	GNAI2 -> EDNRB | endothelial cell
MCF7_Parental	mature NK T cell	GNAI2	S1PR5	1.57429	0	1.82498	1.5732	1.7557	0.174618	0.902393	0.00115613	0.0226623	GNAI2 -> S1PR5 | mature NK T cell
MCF7_Parental	endothelial cell	GNAI2	S1PR1	1.5214	0	1.57294	1.31887	1.41655	0.12659	0.895649	0.00549887	0.031011	GNAI2 -> S1PR1 | endothelial cell
MCF7_Parental	B cell	ZG16B	CXCR4	1.67103	0	1.43645	1.32014	1.09851	0.0924799	0.89133	0.030721	0.0329074	ZG16B -> CXCR4 | B cell
MCF7_Parental	T cell	GNAI2	CXCR3	1.49537	0	1.44889	0.906433	1.65771	0.0857972	0.891747	0.0456928	0.0358239	GNAI2 -> CXCR3 | T cell
MCF7_Parental	T cell	ZG16B	CXCR4	1.49436	0	1.25744	1.18307	1.39399	0.0809554	0.884715	0.0366641	0.0466938	ZG16B -> CXCR4 | T cell
MCF7_Parental	endothelial cell	GNAI2	UNC5B	1.40682	0	1.02694	1.10128	1.26246	0.104472	0.873979	0.0128026	0.078214	GNAI2 -> UNC5B | endothelial cell
MCF7_Parental	endothelial cell	CALR	SCARF1	1.182	0	0.948535	1.15307	1.06655	0.0985785	0.86954	0.0370323	0.148912	CALR -> SCARF1 | endothelial cell
MCF7_Parental	fibroblast	GNAI2	EDNRA	1.3304	0	0.662772	1.10301	1.34145	0.176539	0.847826	0.0118131	0.209453	GNAI2 -> EDNRA | fibroblast
MCF7_Parental	endothelial cell	GNAI2	TBXA2R	1.32467	0	0.635475	1.1498	1.14897	0.148846	0.845093	0.0226945	0.230966	GNAI2 -> TBXA2R | endothelial cell
MCF7_Parental	endothelial cell	HRAS	CAV1	1.01307	0	0.857617	1.35378	1.24716	0.0875799	0.863717	0.025563	0.265175	HRAS -> CAV1 | endothelial cell
MCF7_Parental	endothelial cell	SEMA3C	NRP1_NRP2_PLXND1	0.964428	0	0.922605	1.55921	1.39715	0.237503	0.86796	0.00441752	0.313701	SEMA3C -> NRP1_NRP2_PLXND1 | endothelial cell
MCF7_Parental	plasma cell	TNFSF13	TNFRSF17	1.18862	0	0.140616	3.31634	1.83562	0.508999	0.719595	0.00023848	0.375178	TNFSF13 -> TNFRSF17 | plasma cell
MCF7_Parental	endothelial cell	JAG2	NOTCH4	0.705176	0	0.137236	1.50018	1.22364	0.134638	0.717134	0.0137355	0.388739	JAG2 -> NOTCH4 | endothelial cell
MCF7_Parental	endothelial cell	RLN2	RAMP3	0.808777	0	0.148071	1.63416	1.37602	0.269318	0.724777	0.00523997	0.402374	RLN2 -> RAMP3 | endothelial cell
MCF7_Parental	plasma cell	COL9A3	SDC1	0.935181	0	0.435446	2.43095	1.45612	0.243081	0.818708	0.00286906	0.426674	COL9A3 -> SDC1 | plasma cell
MCF7_Parental	fibroblast	PDGFA	PDGFRB	0.423327	0	0.123051	0.957486	1.06338	0.189431	0.705938	0.0376513	0.470092	PDGFA -> PDGFRB | fibroblast
MCF7_Parental	endothelial cell	PSEN1	NOTCH4	0.72379	0	0.185825	1.42931	1.12284	0.076702	0.746842	0.045225	0.555574	PSEN1 -> NOTCH4 | endothelial cell
MCF7_Parental	endothelial cell	SCUBE2	KDR	0.630839	0	0.101459	1.70294	1.20404	0.534974	0.685522	0.00800777	0.580751	SCUBE2 -> KDR | endothelial cell
MCF7_Parental	endothelial cell	CDH1	PTPRM	0.761061	0	0.578	1.65378	1.27708	0.322426	0.838786	0.00975843	0.585954	CDH1 -> PTPRM | endothelial cell
MCF7_Parental	endothelial cell	RLN2	RAMP2	1.0524	0	0.195531	1.73979	1.61021	0.249774	0.751625	0.00116043	0.590324	RLN2 -> RAMP2 | endothelial cell
MCF7_Parental	monocyte	F12	CD93	0.751904	0	0.565184	1.29547	1.12027	0.131963	0.837264	0.0272825	0.599293	F12 -> CD93 | monocyte
MCF7_Parental	endothelial cell	GDF15	TGFBR2	0.776453	0	0.212478	1.02017	1.03602	0.0876372	0.759302	0.043612	0.650838	GDF15 -> TGFBR2 | endothelial cell
MCF7_Parental	plasma cell	COL9A2	SDC1	0.818971	0	0.0640784	2.04275	1.28636	0.110426	0.634017	0.010039	0.70623	COL9A2 -> SDC1 | plasma cell
MCF7_Parental	T cell	CDH1	KLRG1	0.685959	0	0.45845	0.978011	1.29615	0.128098	0.822498	0.0284458	0.724934	CDH1 -> KLRG1 | T cell
MCF7_Parental	mast cell	KITLG	KIT	0.649761	0	0.420517	3.37768	1.52007	0.552972	0.816105	0.000186465	0.807374	KITLG -> KIT | mast cell
MCF7_Parental	T cell	PCSK1N	GPR171	0.617138	0	0.350467	1.07926	1.28468	0.388813	0.802036	0.0142624	0.891835	PCSK1N -> GPR171 | T cell
MCF7_Parental	monocyte	ZG16B	TLR2	0.594205	0	0.345406	1.60933	1.08117	0.290763	0.800879	0.0132417	0.963666	ZG16B -> TLR2 | monocyte
