## Supplementary Table 1 for "Endocrine therapy-specific lineage and partial epithelial-mesenchymal reprogramming defines divergent resistant cell-states in ER+ breast cancer"

### Sheet: supplementary_table_1
#control = Untreated MCF7; E2 = Treated with estradiol; Tam and Ful = Short term treatment with tamoxifen and fulvestrant respectively; TamR and FulR = Long term treatment with tamoxifen and fulvestrant respectively, Y537S = Mutant MCF7 cell line
GEO Accession Number	Cell_line	Sample Description
GSE100075	MCF7	control
GSE103243	MCF7	TamR, Tam, control
GSE104872	MCF7	control, Tam
GSE104985	MCF7	control, E2, FulR, TamR, Ful
GSE106681	MCF7	Tam, control, TamR
GSE108787	MCF7	control, TamR
GSE117942	MCF7	control, E2, Tam, Ful
GSE118713	MCF7	control, TamR, FulR
GSE120756	MCF7	control, E2, Tam
GSE123285	MCF7	Tam, Ful, control
GSE128458	MCF7	control, TamR
GSE137270	MCF7	control, E2, Ful, Tam
GSE140758	MCF7	control, Ful
GSE144378	MCF7	control, TamR
GSE148276	MCF7	control, Y537S, E2
GSE149428	MCF7	control, Tam
GSE150997	MCF7	FulR, control, TamR
GSE165571	MCF7	control, TamR
GSE190384	MCF7	E2
GSE241764	MCF7	control, E2, Ful, Tam
GSE243454	MCF7	control, Y537S
GSE266932	MCF7	control, Ful, Y537S
GSE78199	MCF7	control, Tam
GSE78285	MCF7	control, E2, Y537S
GSE86538	MCF7	control, TamR
GSE89888	MCF7	control, Y537S, E2
GSE152102	MCF7, BT20, BT549, CAL51, HCC1143, HCC1187, HCC1397, HCC38, HCC70, MDAMB157, SUM149PT	control MCF7 and basal cell lines
